# Spatial microenvironments tune immune response dynamics in the *Drosophila* larval fat body

**DOI:** 10.1101/2024.09.12.612587

**Authors:** Brandon H. Schlomann, Ting-Wei Pai, Jazmin Sandhu, Genesis Ferrer Imbert, Thomas G.W. Graham, Hernan G. Garcia

**Affiliations:** Department of Molecular and Cell Biology, University of California, Berkeley, CA, USA; Department of Physics, University of California, Berkeley, CA, USA; Institute for Quantitative Biosciences-QB3, University of California, Berkeley, CA, USA; Chan Zuckerberg Biohub – San Francisco, San Francisco, CA, USA; Biophysics Graduate Group, University of California, Berkeley, CA, USA; Graduate Program in Bioengineering, University of California, Berkeley, CA, USA

## Abstract

Immune responses in tissues display complex spatial patterns of gene expression that are linked to disease outcomes. However, the mechanisms that generate these patterns—including the relative roles of noisy gene expression dynamics, microbial transport, and tissue anatomy— are poorly understood. As a tractable model of spatial immune responses, we investigated heterogeneous expression of antimicrobial peptides in the larval fly fat body, an organ functionally analogous to the liver. Using live light sheet fluorescence microscopy, we discovered that individual fat body cells express antimicrobial peptides at approximately constant rates following infection, but that the average rate varies along the anterior-posterior axis of the fat body, with rapid expression in the anterior and posterior lobes. Overexpression of immune signaling components and analysis of spatial transcriptomes revealed that these tissue microenvironments are predefined independently of infection, with the rate-limiting step of antimicrobial peptide induction downstream of peptidoglycan sensing. The locations of these microevironments correlate with heartbeat-dependent fluid flow in a manner resembling the strategic positioning of immune cells in the liver, gut, and lymph nodes of mammals. We speculate that this spatial compartmentalization helps the fat body efficiently perform its diverse metabolic, enzymatic, and immunological functions.

**Author Summary:** Recent sequencing and imaging technologies have revealed that immune responses in our organs are not spatially uniform, but occur in complex patterns in which clusters of nearby cells are strongly active. There is increasing evidence that these spatial interactions are important for controlling disease outcomes. However, little is known about the dynamics of how these spatial patterns form: are they created through randomness, are they shaped by external signals, such as pathogen localization, or are they predetermined, representing a fine-grained tissue anatomy? While it is practically infeasible to directly observe these types of cellular dynamics in humans or even mice, small, transparent organisms like fruit fly larvae offer a literal window into the inner workings of immune responses. We used a combined imaging and genetics approach to study heterogeneous spatial patterns of antimicrobial peptide production in the fruit fly equivalent of the liver. We discovered that these spatial patterns were in fact predetermined and represent previously unknown immune microenvironments within this important tissue that correlate with areas of fast blood flow. Since innate immune signaling in highly conserved, this spatial logic may be a general feature of immunological tissues that is relevant to other animals, including humans.
