## Supplemental Data File 3 for "Spatial microenvironments tune immune response dynamics in the *Drosophila* larval fat body": experiment_metadata.csv

experiment_id	larva	experiment_date	sex	length (px)
0	/media/brandon/Data2/Brandon/fly_immune/Lightsheet_Z1/2023_05_03-dpt-gfp_r4-gal4_uas-mcd8-mcherry_ecoli-hs-dtom_early-mid_24hrs_high_dose/larvae_4	2023-05-03	F	10329
1	/media/brandon/Data2/Brandon/fly_immune/Lightsheet_Z1/2023_05_03-dpt-gfp_r4-gal4_uas-mcd8-mcherry_ecoli-hs-dtom_early-mid_24hrs_high_dose/larvae_1	2023-05-03	M	10811
2	/media/brandon/Data2/Brandon/fly_immune/Lightsheet_Z1/2023_05_03-dpt-gfp_r4-gal4_uas-mcd8-mcherry_ecoli-hs-dtom_early-mid_24hrs_high_dose/larvae_5	2023-05-03	F	9494
3	/media/brandon/Data2/Brandon/fly_immune/Lightsheet_Z1/2023_05_03-dpt-gfp_r4-gal4_uas-mcd8-mcherry_ecoli-hs-dtom_early-mid_24hrs_high_dose/larvae_2	2023-05-03	F	10117
4	/media/brandon/Data2/Brandon/fly_immune/Lightsheet_Z1/2023_05_03-dpt-gfp_r4-gal4_uas-mcd8-mcherry_ecoli-hs-dtom_early-mid_24hrs_high_dose/larvae_3	2023-05-03	F	10393
5	/media/brandon/Data2/Brandon/fly_immune/Lightsheet_Z1/2023_05_03-dpt-gfp_r4-gal4_uas-mcd8-mcherry_ecoli-hs-dtom_early-mid_24hrs_high_dose/larvae_6	2023-05-03	M	10446
6	/media/brandon/Data2/Brandon/fly_immune/Lightsheet_Z1/2023_06_01-dpt-gfp_r4-gal4_uas-mcd8-mcherry_ecoli-hs-dtom_early-mid_24hrs_high_dose/larvae_4	2023-06-01	M	8669
7	/media/brandon/Data2/Brandon/fly_immune/Lightsheet_Z1/2023_06_01-dpt-gfp_r4-gal4_uas-mcd8-mcherry_ecoli-hs-dtom_early-mid_24hrs_high_dose/larvae_1	2023-06-01	F	11734
8	/media/brandon/Data2/Brandon/fly_immune/Lightsheet_Z1/2023_06_01-dpt-gfp_r4-gal4_uas-mcd8-mcherry_ecoli-hs-dtom_early-mid_24hrs_high_dose/larvae_5	2023-06-01	M	8462
9	/media/brandon/Data2/Brandon/fly_immune/Lightsheet_Z1/2023_06_01-dpt-gfp_r4-gal4_uas-mcd8-mcherry_ecoli-hs-dtom_early-mid_24hrs_high_dose/larvae_7	2023-06-01	F	10549
10	/media/brandon/Data2/Brandon/fly_immune/Lightsheet_Z1/2023_06_01-dpt-gfp_r4-gal4_uas-mcd8-mcherry_ecoli-hs-dtom_early-mid_24hrs_high_dose/larvae_8	2023-06-01	F	8609
11	/media/brandon/Data2/Brandon/fly_immune/Lightsheet_Z1/2023_06_01-dpt-gfp_r4-gal4_uas-mcd8-mcherry_ecoli-hs-dtom_early-mid_24hrs_high_dose/larvae_2	2023-06-01	M	10182
12	/media/brandon/Data2/Brandon/fly_immune/Lightsheet_Z1/2023_06_01-dpt-gfp_r4-gal4_uas-mcd8-mcherry_ecoli-hs-dtom_early-mid_24hrs_high_dose/larvae_3	2023-06-01	F	10961
13	/media/brandon/Data2/Brandon/fly_immune/Lightsheet_Z1/2023_06_01-dpt-gfp_r4-gal4_uas-mcd8-mcherry_ecoli-hs-dtom_early-mid_24hrs_high_dose/larvae_6	2023-06-01	F	10393
14	/media/brandon/Data2/Brandon/fly_immune/Lightsheet_Z1/2023_06_07-dpt-gfp_r4-gal4_uas-mcd8-mcherry_ecoli-hs-dtom_early-mid_24hrs_high_dose/larvae_4	2023-06-07	F	10495
15	/media/brandon/Data2/Brandon/fly_immune/Lightsheet_Z1/2023_06_07-dpt-gfp_r4-gal4_uas-mcd8-mcherry_ecoli-hs-dtom_early-mid_24hrs_high_dose/larvae_1	2023-06-07	F	10177
16	/media/brandon/Data2/Brandon/fly_immune/Lightsheet_Z1/2023_06_07-dpt-gfp_r4-gal4_uas-mcd8-mcherry_ecoli-hs-dtom_early-mid_24hrs_high_dose/larvae_5	2023-06-07	M	10251
17	/media/brandon/Data2/Brandon/fly_immune/Lightsheet_Z1/2023_06_07-dpt-gfp_r4-gal4_uas-mcd8-mcherry_ecoli-hs-dtom_early-mid_24hrs_high_dose/larvae_7	2023-06-07	F	9510
18	/media/brandon/Data2/Brandon/fly_immune/Lightsheet_Z1/2023_06_07-dpt-gfp_r4-gal4_uas-mcd8-mcherry_ecoli-hs-dtom_early-mid_24hrs_high_dose/larvae_3	2023-06-07	F	9596
19	/media/brandon/Data2/Brandon/fly_immune/Lightsheet_Z1/2023_06_07-dpt-gfp_r4-gal4_uas-mcd8-mcherry_ecoli-hs-dtom_early-mid_24hrs_high_dose/larvae_6	2023-06-07	F	10467
